# Enhanced Cas12a multi-gene regulation using a CRISPR array separator

**DOI:** 10.1101/2021.01.27.428408

**Authors:** Jens P. Magnusson, Antonio R. Rios, Lingling Wu, Lei S. Qi

## Abstract

The type V-A Cas12a protein can process its CRISPR array, a feature useful for multiplexed gene editing and regulation. However, CRISPR arrays often exhibit unpredictable performance due to interference between multiple crRNAs. Here, we report that Cas12a array performance is hypersensitive to the GC content of crRNA spacers, as high-GC spacers can impair activity of the downstream crRNA. We analyzed naturally occurring CRISPR arrays and observed that repeats always contain an AT-rich fragment that separates crRNAs; we term this fragment a *CRISPR separator.* Inspired by this observation, we designed short, AT-rich synthetic separators (*synSeparators*) that successfully removed the disruptive effects between crRNAs. We demonstrate enhanced simultaneous activation of seven endogenous genes in human cells using an array containing the synSeparator. These results elucidate a previously unknown feature of natural CRISPR arrays and demonstrate how nature-inspired engineering solutions can improve multi-gene control in mammalian cells.
