## Supplemental Table 1 for "Enhanced Cas12a multi-gene regulation using a CRISPR array separator"

### Sheet: NonsenseSpacersFig1G
SampleName	Spacer	Length	PercentGC
10%GC-1	GTTTTAATTATAAAAAGTTT	20	0.1
10%GC-2	GAAGATAAAATTTATTATTT	20	0.1
10%GC-3	ATAAGTAAATGTATTATTTT	20	0.1
10%GC-4	GAAAATAACATTATTATTTT	20	0.1
10%GC-5	AAATTAATACAAATAACTTA	20	0.1
20%GC-1	GATAGATCCATAAAAAAATT	20	0.2
20%GC-2	AGTTACAGATTGTAAATATT	20	0.2
20%GC-3	TTACGAACATAATTACAATT	20	0.2
20%GC-4	ATTATAATCACATGCATTTT	20	0.2
20%GC-5	ATTGATTTGATTTACCATTT	20	0.2
30%GC-1	ATGCGAACTAGATGTATATT	20	0.3
30%GC-2	GTGAAGTCACTATAATGTTT	20	0.3
30%GC-3	GGAATCTGCGAAATTTAATT	20	0.3
30%GC-4	GTCGTAAGAATTGAGTTATT	20	0.3
30%GC-5	GGTATAGTCACGTATTAAAT	20	0.3
30%GC-6	AAATTGGCTATCCAAGTAAA	20	0.3
40%GC-1	GTTAATAAGAAGGAGTGCGT	20	0.4
40%GC-2	GGGAGTCGATAGTTGATTTT	20	0.4
40%GC-3	GCAAAGAAGTGGTTATGGAT	20	0.4
40%GC-4	GGTTGATCCAACGGAATATT	20	0.4
40%GC-5	GTACAATTACCGTGGTTTTG	20	0.4
40%GC-6	GAGGACAAAAAGCTAAGTAC	20	0.4
50%GC-1	GCGATGGGAAAATCTCTAGG	20	0.5
50%GC-2	GCTCATTGTTTGGGCACACT	20	0.5
50%GC-3	GGAGTTTCGAGTCGTCTATC	20	0.5
50%GC-4	GTTGGCCTGAGGTTATCCAA	20	0.5
50%GC-5	GTACCGCACTTTAAGCTGAG	20	0.5
50%GC-6	AATGCCTAGACCTGTTGGGA	20	0.5
60%GC-1	GGCGCACTTATTCGGAGCGT	20	0.6
60%GC-2	GCGCACCGCATATGCAAGGT	20	0.6
60%GC-3	GCCGCGATCTTGGAACCGTT	20	0.6
60%GC-4	GACCGAGGCAAGTGGGACAT	20	0.6
60%GC-5	GAGTTAGTGACGGCTGGTCC	20	0.6
60%GC-6	GGGTTGGATCCAAGCGGTGG	20	0.65
70%GC-1	GGTAGTCCCTCGCCGGCAGT	20	0.7
70%GC-2	GAGTGAGGGGGGTCCGGAGA	20	0.7
70%GC-3	GTCGCGCTGAGAGCACGGGT	20	0.7
70%GC-4	GCCCCCAGGTAGCGATCCGT	20	0.7
70%GC-5	GTGAGTCATCGCAGCGGCCG	20	0.7
70%GC-6	CGCCAAACGTGCCCTGACGG	20	0.7
80%GC-1	GTCGCGGGCCCTGCGGTTGC	20	0.8
80%GC-2	GGCGGGCGGGTGCACGGACT	20	0.8
80%GC-3	GGGACGCCGCAGGGGGCTTG	20	0.8
80%GC-4	GTGGCTCGCGAGGCGGGCCT	20	0.8
80%GC-5	GACTGCGCGTGGGGGGAGGG	20	0.8
80%GC-6	AGCCTAGGGCCGGCGGCCGT	20	0.8
90%GC-1	GGGCCGCCCGGGCCACCGGT	20	0.9
90%GC-2	GGCCCGGTCCGCCTGGGCCG	20	0.9
90%GC-3	GGGGCAGGCCGCCCGGGGCA	20	0.9
90%GC-4	GGGCGGCCGACCGTCCCGGG	20	0.9
90%GC-5	GGCCGGCCCGGTGGCTCGGG	20	0.9

### Sheet: GFPspacerFig1G
GFP(TRE3G)Spacer
CTCCCTATCAGTGATAGAGAAC

### Sheet: RepeatFig1G
Repeat
GAATTTCTACTAAGTGTAGAT

### Sheet: NonsenseSpacersFig3C
SampleName	Spacer	Length	PercentGC
30%GC-7	ATTCACTATAAGTTGGTGTT	20	0.3
50%GC-6	AATGCCTAGACCTGTTGGGA	20	0.5
70%GC-6	CGCCAAACGTGCCCTGACGG	20	0.7

### Sheet: NonsenseSpacerFig3D
SampleName	Spacer	Length	PercentGC
50%GC-6	AATGCCTAGACCTGTTGGGA	20	0.5
