## Supplemental Table 3 for "Enhanced Cas12a multi-gene regulation using a CRISPR array separator"

### Sheet: EndogenousGeneActivationFig.3E
TargetGene	Spacer	RTqPCRprimer_F	RTqPCRprimer_R
CD9	AAAAGTGCCACTCCTTAGGG	CACCAAGTGCATCAAATACCTG	GTTTCTTGCTCGAAGATGCTC
IFNG	AGATGAGATGGTGACAGATA	TCGGTAACTGACTTGAATGTCCA	TCGCTTCCCTGTTTTAGCTGC
EGFR	CTCCAGAGCCCGACTCGCCG	TTGCCGCAAAGTGTGTAACG	GTCACCCCTAAATGCCACCG
TMEM107	TCGGCTTGCGGGGAGACTTC	GAGTCTCCATGTTCAACAGCA	TCCCAACGCTCGAATATGAAG
IMPACT	CACCCTTCGGCCCGCCACCC	TACAGCTCCACCTATCTACCA	ACATCTCTTATTTTCTCCACCCA
DANCR	AGAAAGGGAATCCCAGGGCC	AGGAGTTCGTCTCTTACGTCT	TGAAATACCAGCAACAGGACA
GFP(TRE3G_promoter)	CTCCCTATCAGTGATAGAGA	ACTTCAAGAGCGCCATCCA	GTCTTGAAGGCGTGCTGGTA
RPL13A(ControlGene)	NA	CCTGGAGGAGAAGAGGAAAGAGA	TTGAGGACCTCTGTGTATTTGTCAA

### Sheet: Repeats
Repeat_NoSeparator	Repeat_AAAT_separator
AATTTCTACTAAGTGTAGAT	AAATAATTTCTACTAAGTGTAGAT
