## Supplemental Table 4 for "Enhanced Cas12a multi-gene regulation using a CRISPR array separator"

### Sheet: Fig.1G_S1D
SampleName	PercentGFP+	GFPIntensityOverPositiveControl
10%GC-1_replicate1	12.9	1.07812
10%GC-1_replicate2	11.3	1.33594
10%GC-1_replicate3	13.4	0.75
10%GC-2_replicate1	13.3	2.13699
10%GC-2_replicate2	7.9	2.21918
10%GC-2_replicate3	10.33	0.945205
10%GC-3_replicate1	15.4	1.875
10%GC-3_replicate2	11.22	1.125
10%GC-3_replicate3	10.2	2.01562
10%GC-4_replicate1	10.2	0.521739
10%GC-4_replicate2	9.2	0.5
10%GC-4_replicate3	11.68	0.869565
10%GC-5_replicate1	8.2	0.765306
10%GC-5_replicate2	11.4	0.673469
10%GC-5_replicate3	11	1.2551
20%GC-1_replicate1	12.9	1.05469
20%GC-1_replicate2	13.2	1.03125
20%GC-1_replicate3	12.7	0.75
20%GC-2_replicate1	10.46	1.31507
20%GC-2_replicate2	10.45	1.39726
20%GC-2_replicate3	10.21	0.986301
20%GC-3_replicate1	9.74	1.45312
20%GC-3_replicate2	9.7	0.984375
20%GC-3_replicate3	9.8	1.26562
20%GC-4_replicate1	8.46	0.630435
20%GC-4_replicate2	9.6	0.804348
20%GC-4_replicate3	9.7	0.543478
20%GC-5_replicate1	8	0.979592
20%GC-5_replicate2	9.3	0.734694
20%GC-5_replicate3	10.1	0.704082
30%GC-1_replicate1	12.6	1.05469
30%GC-1_replicate2	13.6	0.9375
30%GC-1_replicate3	11.8	1.05469
30%GC-2_replicate1	12.4	0.90411
30%GC-2_replicate2	9.94	0.616438
30%GC-2_replicate3	15.17	0.986301
30%GC-3_replicate1	10	1.45312
30%GC-3_replicate2	7.3	0.609375
30%GC-3_replicate3	9.8	1.17188
30%GC-4_replicate1	10.2	1.06522
30%GC-4_replicate2	6.04	0.608696
30%GC-4_replicate3	5.7	0.956522
30%GC-5_replicate1	8.1	0.520408
30%GC-5_replicate2	7	0.55102
30%GC-5_replicate3	7.8	0.765306
30%GC-6_replicate1	10.1	0.930035
30%GC-6_replicate2	9.5	1.12897
30%GC-6_replicate3	8.2	0.940996
40%GC-1_replicate1	11.1	0.914062
40%GC-1_replicate2	12.3	1.26562
40%GC-1_replicate3	10.5	0.84375
40%GC-2_replicate1	5.69	1.0274
40%GC-2_replicate2	4.4	1.35616
40%GC-2_replicate3	7.34	0.780822
40%GC-3_replicate1	8.2	0.890625
40%GC-3_replicate2	9.8	1.125
40%GC-3_replicate3	9.9	0.796875
40%GC-4_replicate1	8.6	0.956522
40%GC-4_replicate2	9.1	0.869565
40%GC-4_replicate3	11.3	1.71739
40%GC-5_replicate1	8.4	0.795918
40%GC-5_replicate2	7.7	0.826531
40%GC-5_replicate3	7.3	0.765306
40%GC-6_replicate1	4.6	1.21853
40%GC-6_replicate2	5.5	0.707722
40%GC-6_replicate3	4.4	0.746154
50%GC-1_replicate1	0	0
50%GC-1_replicate2	0	0
50%GC-1_replicate3	0	0
50%GC-2_replicate1	10.91	1.56164
50%GC-2_replicate2	10.18	0.863014
50%GC-2_replicate3	8.36	0.821918
50%GC-3_replicate1	6.3	1.40625
50%GC-3_replicate2	9	1.40625
50%GC-3_replicate3	5.8	2.01562
50%GC-4_replicate1	5.2	0.369565
50%GC-4_replicate2	5.8	0.608696
50%GC-4_replicate3	4.11	0.173913
50%GC-5_replicate1	5	0.336735
50%GC-5_replicate2	5.3	0.489796
50%GC-5_replicate3	4.4	0.612245
50%GC-6_replicate1	0	0
50%GC-6_replicate2	0	0
50%GC-6_replicate3	0	0
60%GC-1_replicate1	5.2	0.46875
60%GC-1_replicate2	6.5	1.03125
60%GC-1_replicate3	5.7	0.773438
60%GC-2_replicate1	6.35	0.69863
60%GC-2_replicate2	7.55	0.945205
60%GC-2_replicate3	8.58	0.821918
60%GC-3_replicate1	7.8	1.45312
60%GC-3_replicate2	6.3	2.34375
60%GC-3_replicate3	7.1	1.5
60%GC-4_replicate1	2.97	1.21739
60%GC-4_replicate2	3.97	0.5
60%GC-4_replicate3	8.27	0.304348
60%GC-5_replicate1	3.4	0.795918
60%GC-5_replicate2	4.7	0.55102
60%GC-5_replicate3	5.3	0.397959
60%GC-6_replicate1	2	1.00676
60%GC-6_replicate2	1.9	1.10597
60%GC-6_replicate3	1.8	1.03983
70%GC-1_replicate1	10.2	0.773438
70%GC-1_replicate2	11.5	0.515625
70%GC-1_replicate3	9.5	0.609375
70%GC-2_replicate1	1.2	0.863014
70%GC-2_replicate2	1.78	0.369863
70%GC-2_replicate3	2.14	1.15068
70%GC-3_replicate1	3.2	0.65625
70%GC-3_replicate2	2.4	0.796875
70%GC-3_replicate3	3.4	0.890625
70%GC-4_replicate1	5.56	0.913043
70%GC-4_replicate2	4.86	2.28261
70%GC-4_replicate3	8.31	0.608696
70%GC-5_replicate1	6	0.520408
70%GC-5_replicate2	3.9	0.612245
70%GC-5_replicate3	5.3	0.734694
70%GC-6_replicate1	0.9	0.640455
70%GC-6_replicate2	0.9	0.703583
70%GC-6_replicate3	1	0.897813
80%GC-1_replicate1	8.4	0.726562
80%GC-1_replicate2	7.8	0.75
80%GC-1_replicate3	8.8	0.679688
80%GC-2_replicate1	8.64	1.93151
80%GC-2_replicate2	12.28	0.821918
80%GC-2_replicate3	10.77	1.10959
80%GC-3_replicate1	3.9	0.65625
80%GC-3_replicate2	4.5	0.421875
80%GC-3_replicate3	4.3	0.890625
80%GC-4_replicate1	0.71	0.152174
80%GC-4_replicate2	0.67	0.521739
80%GC-4_replicate3	1.73	0.521739
80%GC-5_replicate1	0.3	0.153061
80%GC-5_replicate2	0.3	1.22449
80%GC-5_replicate3	0.9	0.0918367
80%GC-6_replicate1	5.6	0.859098
80%GC-6_replicate2	4.5	0.703583
80%GC-6_replicate3	5.2	1.03983
90%GC-1_replicate1	7.8	0.726562
90%GC-1_replicate2	8.9	0.914062
90%GC-1_replicate3	10.5	1.47656
90%GC-2_replicate1	0.54	0.493151
90%GC-2_replicate2	0.57	1.43836
90%GC-2_replicate3	0.87	1.10959
90%GC-3_replicate1	1.7	1.5
90%GC-3_replicate2	1.6	0.84375
90%GC-3_replicate3	1.3	0.703125
90%GC-4_replicate1	0.36	0.0869565
90%GC-4_replicate2	0.26	0.0652174
90%GC-4_replicate3	0.26	0.0869565
90%GC-5_replicate1	0	0
90%GC-5_replicate2	0	0
90%GC-5_replicate3	0.2	0.0918367

### Sheet: Fig.1L
SampleName	PercentGC	(-)MinimumFreeEnergy
10%GC-1	10	0
10%GC-2	10	0
10%GC-3	10	0
10%GC-4	10	0.3
10%GC-5	10	0
20%GC-1	20	0
20%GC-2	20	0.9
20%GC-3	20	0
20%GC-4	20	0
20%GC-5	20	0
30%GC-1	30	0
30%GC-2	30	1.4
30%GC-3	30	0
30%GC-4	30	0
30%GC-5	30	0
30%GC-6	33	1.5
30%GC-7	30	3.6
40%GC-1	40	0
40%GC-2	40	2.9
40%GC-3	40	0
40%GC-4	40	1.4
40%GC-5	40	0
40%GC-6	40	0
50%GC-1	50	1.3
50%GC-2	50	6.3
50%GC-3	50	0
50%GC-4	50	2.2
50%GC-5	50	0.3
50%GC-6	50	2.9
60%GC-1	60	3.8
60%GC-2	60	2.1
60%GC-3	60	0.8
60%GC-4	60	0.6
60%GC-5	60	2.4
60%GC-6	65	2
70%GC-1	70	2.3
70%GC-2	70	0.8
70%GC-3	70	4.2
70%GC-4	70	1.4
70%GC-5	70	3.6
70%GC-6	70	2.3
80%GC-1	80	5.5
80%GC-2	80	2.6
80%GC-3	80	5.1
80%GC-4	80	11.9
80%GC-5	80	0
80%GC-6	80	6.2
90%GC-1	90	8.1
90%GC-2	90	13.8
90%GC-3	90	7.4
90%GC-4	90	9.3
90%GC-5	90	8.5

### Sheet: Fig.2A
SpacerGCcontent(UniqueSpacers;SeeAlsoTableS2)
53.8462
46.1538
26.9231
48.1481
66.6667
38.4615
53.8462
40.7407
40.7407
62.963
53.8462
40.7407
37.037
55.5556
51.8519
51.8519
62.069
53.8462
44.4444
53.8462
46.4286
50
56.6667
34.6154
43.3333
40
50
42.8571
40.7407
21.4286
46.1538
51.8519
35.7143
33.3333
39.2857
22.2222
48.1481
44.8276
25
50
42.8571
37.037
46.1538
44.4444
30.7692
32.1429
22.2222
17.2414
51.8519
14.2857
50
31.0345
36
46.4286
33.3333
35.7143
40.7407
37.037
39.2857
38.4615
30.7692
37.037
50
64
26.9231
34.6154
16
60
40.7407
22.2222
53.8462
53.8462
48.1481
30.7692
34.6154
50
50
61.5385
44
33.3333
61.5385
62.963
44.4444
61.5385
30.7692
53.5714
40.7407
38.4615
44
51.8519
40.7407
44.4444
38.4615
42.3077
70.3704
44
50
42.3077
46.1538
48.1481
32
37.037
42.8571
42.3077
57.6923
51.8519
53.5714
50
55.5556
34.6154
34.2857
50
59.2593
38.4615
46.1538
65.3846
35.7143
29.6296
42.8571
28.5714
42.8571
32
29.6296
50
46.1538
46.4286
51.6129
28
28.5714
25
32.1429
42.3077
42.8571
40
46.1538
38.4615
53.8462
32.1429
41.3793
42.8571
37.931
48.1481
40
42.3077
40.7407
50
26.9231
18.5185
24.1379
44.4444
28
44.4444
44.4444
28
44.4444
24.1379
18.5185
26.9231
50
40.7407
23.0769
37.037
40.7407
33.3333
44.4444
34.6154
37.037
23.8095
48.1481
15.3846
38.4615
34.6154
35.7143
44.4444
36.6667
33.3333
51.8519
44.4444
38.4615
37.037
33.3333
44.4444
28.5714
23.8095
22.2222
38.4615
42.8571
39.2857
46.1538
26.9231
29.6296
33.3333
26.9231
25.9259
25.9259
34.6154
40.7407
33.3333
42.8571
39.2857
17.2414
28.5714
25
24.1379
42.8571
29.6296
31.0345
40.7407
54.8387
33.3333
55.5556
15.3846
34.4828
37.037
31.0345
31.0345
33.3333
42.8571
50
31.0345
37.037
20
26.6667
40
39.2857
33.3333
37.931
17.2414
33.3333
48.1481
25
25
48.1481
33.3333
17.2414
34.4828
40.625
13.7931
34.4828
27.5862
26.9231
44.4444
40
32.2581
39.2857
35.7143
39.2857
41.3793
27.5862
31.0345
31.0345
27.5862
41.3793
39.2857
35.7143
35.7143
37.931
24.1379
35.7143
42.8571
32.1429
25
35.7143
34.4828
28.5714
34.4828
20
31.25
32.1429
41.3793
46.6667
39.2857
32.2581
40
44.4444
26.9231
27.5862
34.4828
13.7931
40.625
34.4828
42.8571
31.25
39.2857
46.6667
41.3793
32.1429
20
34.4828
28.5714
34.4828
35.7143
25
32.1429
42.8571
35.7143
24.1379
37.931
35.7143
42.8571
20
37.037
51.7241
25
46.4286
37.931
46.4286
44.8276
25
35.7143
34.6154
37.931
34.4828
26.6667
40.7407
50
10.3448
34.4828
27.5862
32.1429
32.1429
28.5714
25.9259
41.3793
24.1379
30
30
24.1379
41.3793
25.9259
28.5714
32.1429
32.1429
27.5862
34.4828
10.3448
50
40.7407
26.6667
34.4828
37.931
34.6154
35.7143
25
44.8276
46.4286
37.931
46.4286
25
51.7241
37.037
20
33.3333
27.5862
13.3333
21.4286
53.5714
53.3333
30
30
37.037
37.037
39.2857
43.3333
44.8276
22.2222
48.3871
42.8571
48.2759
53.8462
38.4615
17.8571
46.1538
34.6154
29.6296
55.5556
38.4615
23.0769
37.037
48
28.5714
51.8519
33.3333
53.8462
32.1429
32
38.4615
50
40.7407
25.9259
44
38.4615
34.6154
61.5385
40.7407
22.2222
37.037
42.3077
25.9259
50
32
17.8571
59.2593
21.4286
42.8571
55.1724
46.1538
37.931
51.8519
33.3333
34.6154
42.8571
37.931
33.3333
32.1429
41.3793
35.7143
33.3333
50
29.6296
48.1481
22.2222
42.8571
32.1429
44.4444
40.7407
55.5556
62.963
35.7143
51.8519
28.5714
39.2857
40.7407
29.6296
37.931
40.7407
40.7407
44.4444
48.3871
50
68.9655
46.1538
51.8519
44.4444
48.1481
29.6296
35.7143
44.4444
46.4286
34.4828
35.7143
40.7407
51.8519
57.1429
25
32.1429
48.1481
40.7407
40.7407
37.931
33.3333
42.3077
48.2759
46.4286
50
46.4286
29.6296
44.4444
34.6154
25.9259
26.9231
34.6154
70.3704
25.9259
57.1429
27.5862
33.3333
35.7143
37.037
25
25.9259
37.037
51.8519
37.931
46.1538
20.6897
39.2857
39.2857
50
55.5556
51.7241
37.037
33.3333
55.5556
29.6296
44.8276
37.037
51.8519
57.1429
48.1481
40.7407
33.3333
33.3333
48.2759
19.2308
29.6296
42.8571
28.5714
60.7143
51.8519
19.2308
50
44.4444
48.1481
46.4286
50
51.8519
42.8571
40.7407
29.6296
37.037
39.2857
42.8571
50
40.7407
38.7097
48.1481
51.6129
46.4286
41.3793
56.6667
50
42.8571
65.5172
37.037
41.3793
53.5714
54.8387
42.3077
62.963
42.8571
55.5556
41.3793
34.6154
50
34.6154
42.8571
46.4286
53.5714
40
26.9231
44.4444
46.1538
44.8276
44.4444
25
48.1481
60.7143
39.2857
44.4444
33.3333
40.7407
33.3333
33.3333
40
31.0345
34.6154
27.5862
60.7143
46.4286
61.5385
62.963
53.3333
62.963
43.3333
57.1429
60
53.5714
53.5714
44.8276
36.6667
48.2759
58.6207
44.8276
44.4444
55.5556
42.3077
50
52
30.7692
44.4444
25
29.6296
38.4615
26.9231
53.8462
28.5714
31.0345
31.0345
22.2222
34.4828
39.2857
43.3333
44.8276
50
55.1724
41.3793
44.8276
42.8571
34.4828
34.4828
46.4286
46.4286
34.4828
35.7143
35.7143
62.069
55.5556
53.3333
44.8276
58.6207
50
25.9259
40
41.3793
48.2759
36.6667
41.3793
58.6207
55.1724
28.5714
32.1429
32.1429
28.5714
29.6296
30.7692
32.2581
50
50
35.7143
33.3333
50
32.1429
20
34.4828
51.8519
53.3333
39.2857
39.2857
40
46.1538
55.5556
38.4615
29.6296
53.8462
46.4286
53.5714
50
37.931
40.7407
39.2857
33.3333
29.6296
33.3333
38.4615
33.3333
68.75
33.3333
51.7241
40.7407
46.1538
46.1538
34.4828
37.931
22.2222
42.8571
53.8462
35.7143
27.5862
37.931
53.5714
37.037
37.931
42.8571
50
33.3333
39.2857
42.8571
24.1379
29.6296
53.8462
44.4444
52
26.9231
44.8276
24.1379
18.5185
17.2414
46.4286
32.1429
28.5714
34.6154
50
39.2857
57.1429
50
46.875
39.2857
48.2759
17.8571
29.0323
34.375
40.7407
25
35.7143
34.6154
19.2308
28
26.9231
36
36
34.6154
30.7692
23.0769
23.0769
44
19.2308

### Sheet: Fig.3D
Readout=PercentGFP+
NonsenseSpacer	ArtificialSeparator=G			ArtificialSeparator=T			ArtificialSeparator=AT			ArtificialSeparator=AAT			ArtificialSeparator=AAAT
30%_GC	8.2	8.8	8.2	12.7	13.9	14.4	16.8	15	16.3	22.4	18.9	17.7	21.9	20.3	18.4
50%_GC	0.2	0	0	7.5	5.8	6.3	8	7.4	7.5	15	16.1	14.9	19.6	20.5	18.4
70%_GC	0.8	0.3	1	11.5	10.9	13.2	13.3	14.8	14.6	12.8	12.6	14.4	14	15.9	14.2

### Sheet: Fig.3F
Variant1	Variant2	Variant3	Variant4
0	10	0	17
0	11	0	16
0	10	0	18
0	9	0	12
	9	0
	9	0

### Sheet: Fig.4B
TargetGene	RelativeRNA_Mock_replicate1	RelativeRNA_Mock_replicate2	RelativeRNA_NoSeparator_replicate1	RelativeRNA_NoSeparator_replicate2	RelativeRNA_AAAT_Separator_replicate1	RelativeRNA_AAAT_Separator_replicate2
CD9	0.00189139	0.00172072	0.026856	0.0252203	0.0532401	0.0520649
IFNG	4.1858e-06	3.0377e-06	0.00631455	0.00630607	0.00735978	0.00714068
EGFR	0.00030031	0.00053027	0.00056642	0.00046646	0.00115926	0.00085874
TMEM107	0.0003052	0.00028326	0.00189756	0.00155939	0.00264212	0.00231597
IMPACT	0.00097856	0.00113417	0.00260323	0.00203062	0.00389327	0.00350747
DANCR	0.00894848	0.00962648	0.0311123	0.030111	0.0442552	0.0354268
GFP	0.00027107	0.00031204	0.00302309	0.0040649	0.0274058	0.0296344
